# Antagonist actions of CMK-1/CaMKI and TAX-6/Calcineurin along the *C. elegans* thermal avoidance circuit orchestrate adaptation of nociceptive response to repeated stimuli

**DOI:** 10.1101/2024.09.18.613419

**Authors:** Martina Rudgalvyte, Zehan Hu, Dieter Kressler, Joern Dengjel, Dominique A. Glauser

**Affiliations:** Department of Biology, University of Fribourg, 1700 Fribourg, Switzerland; Metabolomics and Proteomics Platform (MAPP), Department of Biology, University of Fribourg, 1700 Fribourg, Switzerland

## Abstract

Response decrease following repeated exposure to innocuous or noxious stimuli is a conserved adaptation phenomenon often referred to as habituation. Impaired nociceptive habituation is associated with several pain conditions in human, but the underpinning molecular mechanisms are only partially understood. In the nematode *Caenorhabditis elegans*, thermo-nociceptive adaptation to repeated stimuli was previously shown to be regulated by the Ca^2+^/Calmodulin-dependent protein kinase 1 (named CMK-1), but its downstream effectors were unknown. Here, using *in vitro* kinase assays coupled with mass-spectrometry-based phosphoproteomics, we empirically identified hundreds of CMK-1 phospho-substrates. Among them, we found that CMK-1 can phosphorylate the calcineurin A (CnA) protein TAX-6 *in vitro* in a highly conserved regulatory domain, which led us to hypothesize that TAX-6/CnA might be a downstream mediator of CMK-1 signaling in the control of thermo-nociceptive adaptation. Combined genetic and pharmacological manipulations revealed a network of antagonistic actions between CMK-1 and calcineurin pathways in the regulation of the responsiveness of naïve worms and the response adaptation to repeated noxious heat stimuli. However, the results of cell-specific rescue and gain-of-function experiments suggested that CMK-1 acts in AFD and ASER thermosensory neurons and that TAX-6/CnA acts in FLP thermosensory neuron and a set of downstream interneurons to regulate noxious heat avoidance behaviors. Because CMK-1 and TAX-6/CnA act in non-overlapping cell types, the phosphorylation event identified *in vitro* might not be relevant for this phenotype and the complex interaction between the two pathways might rather originate from their action in separate parts of the nervous system. As a whole, our study has identified (i) CMK-1 substrate candidates, which will fuel further research on the intracellular actuation of CMK-1-dependent signaling on various processes, and (ii) a complex set of antagonistic interactions between CMK-1 and calcineurin signaling operating at distributed loci within a sensory-behavior circuit, acting to adjust baseline thermo-nociception and regulate thermo-nociceptive adaptation.
