## Supplementary material for "Antagonist actions of CMK-1/CaMKI and TAX-6/Calcineurin along the *C. elegans* thermal avoidance circuit orchestrate adaptation of nociceptive response to repeated stimuli": File S2

### Sheet: Peptide library GO
Peptide library top GO term Cellular Component (CC) and Biological Process (BP) clusters
Annotation Cluster 1		Enrichment Score: 12.98	Count	P_Value	Benjamini
	GOTERM_BP_5	translation	53	7e-21	6.3e-18
	GOTERM_CC_5	cytosolic ribosome	29	1.8e-13	4.5e-11
	GOTERM_CC_5	ribosome	38	7.3e-12	9.1e-10
	GOTERM_CC_5	cytosolic large ribosomal subunit	18	1.3e-08	1.1e-06
Annotation Cluster 2		Enrichment Score: 7.49	Count	P_Value	Benjamini
	GOTERM_BP_5	cytoskeleton organization	54	9.9e-13	3e-10
	GOTERM_CC_5	polymeric cytoskeletal fiber	28	4.3e-07	2.6e-05
	GOTERM_CC_5	cytoskeleton	55	8.3e-05	0.0023
Annotation Cluster 3		Enrichment Score: 3.72	Count	P_Value	Benjamini
	GOTERM_BP_5	nucleoside triphosphate metabolic process	15	1.3e-06	0.0002
	GOTERM_BP_5	nucleoside diphosphate metabolic process	10	1.8e-05	0.002
	GOTERM_BP_5	nicotinamide nucleotide metabolic process	11	3e-05	0.003
	GOTERM_BP_5	glycolytic process	8	3.6e-05	0.003
	GOTERM_BP_5	purine ribonucleotide metabolic process	21	3.6e-05	0.003
	GOTERM_BP_5	nucleotide metabolic process	25	4.8e-05	0.0036
	GOTERM_BP_5	pyridine nucleotide catabolic process	8	6.4e-05	0.0043
	GOTERM_BP_5	nucleoside phosphate metabolic process	25	6.7e-05	0.0043
	GOTERM_BP_5	nucleoside diphosphate catabolic process	8	0.00011	0.0064
	GOTERM_BP_5	ribose phosphate metabolic process	21	0.00012	0.007
	GOTERM_BP_5	purine ribonucleotide catabolic process	8	0.00032	0.014
	GOTERM_BP_5	ribonucleotide catabolic process	8	0.00039	0.015
	GOTERM_BP_5	purine nucleotide catabolic process	8	0.00057	0.018
	GOTERM_BP_5	nucleotide catabolic process	8	0.0015	0.034
	GOTERM_BP_5	nucleoside phosphate catabolic process	8	0.002	0.041
	GOTERM_BP_5	glucose metabolic process	6	0.0031	0.06
	GOTERM_BP_5	organophosphate catabolic process	9	0.0041	0.071
	GOTERM_BP_5	hexose metabolic process	6	0.019	0.23

### Sheet: Protein library GO
Protein library top GO term Cellular Component (CC) and Biological Process (BP) clusters
Annotation Cluster 1		Enrichment Score: 15.53	Count	P_Value	Benjamini
	GOTERM_CC_5	cytosolic ribosome	30	6.1e-19	1.2e-16
	GOTERM_BP_5	translation	43	3.1e-18	2.6e-15
	GOTERM_CC_5	ribosome	36	1.4e-15	1.4e-13
	GOTERM_CC_5	cytosolic large ribosomal subunit	19	2.9e-12	1.9e-10
Annotation Cluster 2		Enrichment Score: 3.91	Count	P_Value	Benjamini
	GOTERM_BP_5	protein-RNA complex assembly	13	2.3e-05	0.0065
	GOTERM_BP_5	protein-RNA complex organization	13	3.6e-05	0.0075
	GOTERM_BP_5	protein-containing complex assembly	23	0.0023	0.14
Annotation Cluster 3		Enrichment Score: 2.23	Count	P_Value	Benjamini
	GOTERM_BP_5	RNA splicing, via transesterification reactions	14	0.00052	0.055
	GOTERM_BP_5	mRNA splicing, via spliceosome	14	0.00052	0.055
	GOTERM_BP_5	RNA processing	29	0.0024	0.14
	GOTERM_BP_5	RNA biosynthetic process	32	0.0092	0.41
	GOTERM_BP_5	RNA metabolic process	35	0.021	0.57
	GOTERM_BP_5	nucleic acid biosynthetic process	32	0.021	0.57
	GOTERM_BP_5	mRNA metabolic process	15	0.094	0.94
